# Dissecting the evolving cellular landscape of a remyelinating microenvironment

**DOI:** 10.1101/2024.12.25.630253

**Authors:** George S. Melchor, Maryna Baydyuk, Zeeba Manavi, Jingwen Hu, Jeffrey K. Huang

## Abstract

Demyelination, or the loss of myelin in the central nervous system (CNS) is a hallmark of multiple sclerosis (MS) and occurs in various forms of CNS injury and neurodegenerative diseases. The regeneration of myelin, or remyelination, occurs spontaneously following demyelination. The lysophosphatidylcholine (LPC)-induced focal demyelination model enables investigations into the mechanisms of remyelination, providing insight into the molecular basis underlying an evolving remyelinating microenvironment over a tractable time course. Here, we present a detailed analysis using high-resolution single nucleus RNA sequencing to investigate gene expression dynamics across multiple cell populations involved in the remyelination process. We examine three specific time points following focal demyelinating injury in mice, and by delineating activation states within the heterogeneous cell populations of demyelinated lesions, we highlight changes in gene expression within subclusters of each cell population from the early stages of injury response to the initiation and maintenance of remyelination. Our findings reveal how shifts in microglial, astrocytic and fibroblast activities within lesions are associated with efficient oligodendrocyte differentiation during remyelination.
