## Supplemental Table S2 for "Dissecting the evolving cellular landscape of a remyelinating microenvironment"

### Sheet: Broad
Cluster	Number	Freq	Naive	5dpl	10dpl	20dpl	Naive_%	5dpl_%	10dpl_%	20dpl_%
Neuron	9081	18.8188	4085	782	2386	1828	24.0478	9.93394	20.6885	15.4093
Vascular	6294	13.0432	1592	1167	1863	1672	9.37187	14.8247	16.1536	14.0942
Astro	8017	16.6138	3232	1076	1401	2308	19.0263	13.6687	12.1477	19.4554
Immune	3926	8.13594	251	1941	821	913	1.4776	24.657	7.1187	7.6962
Schwann	218	0.451767	74	9	85	50	0.435627	0.114329	0.737016	0.421479
OLC	20719	42.9365	7753	2897	4977	5092	45.6408	36.8013	43.1544	42.9234
Total	48255	100	16987	7872	11533	11863	100	100	100	100

### Sheet: OLC
Cluster	Number	Freq	Naive	5dpl	10dpl	20dpl	Naive_%	5dpl_%	10dpl_%	20dpl_%
pOPC	90	0.440615	2	54	18	16	0.0264515	1.88285	0.364594	0.316206
OPC	504	2.46744	403	47	26	28	5.32998	1.63877	0.526636	0.55336
COP	191	0.935083	46	40	53	52	0.608385	1.3947	1.07353	1.02767
NFOL	256	1.2533	31	100	84	41	0.409999	3.48675	1.70144	0.810277
MFOL	202	0.988936	198	4	0	0	2.6187	0.13947	0	0
MOL1-6	2001	9.79634	1999	2	0	0	26.4383	0.069735	0	0
MOL2/3	2406	11.7791	2394	6	5	1	31.6625	0.209205	0.101276	0.0197628
MOL5/6	2477	12.1267	2475	1	1	0	32.7338	0.0348675	0.0202552	0
iOPC	401	1.96318	0	91	138	172	0	3.17294	2.79522	3.39921
iMFOL	534	2.61432	9	29	281	215	0.119032	1.01116	5.69172	4.24901
iMOL1-6	2408	11.7889	1	858	737	812	0.0132258	29.9163	14.9281	16.0474
iMOL2/3	2210	10.8195	0	107	1111	992	0	3.73082	22.5035	19.6047
iMOL5/6	5045	24.6989	0	654	2009	2382	0	22.8033	40.6927	47.0751
DA-OPC	223	1.09175	0	209	10	4	0	7.28731	0.202552	0.0790514
DA-COP	250	1.22393	3	202	40	5	0.0396773	7.04324	0.810209	0.0988142
DA-MOLa	469	2.29609	0	415	19	35	0	14.47	0.384849	0.6917
DA-MOLb	759	3.71585	0	49	405	305	0	1.70851	8.20336	6.02767
Total	20426	100	7561	2868	4937	5060	100	100	100	100

### Sheet: Immune
Cluster	Number	Freq	Naive	5dpl	10dpl	20dpl	Naive_%	5dpl_%	10dpl_%	20dpl_%
HMG	178	4.97902	172	4	2	0	86	0.224215	0.265957	0
iHMG	472	13.2028	0	61	169	242	0	3.41928	22.4734	28.8439
AMG1a	701	19.6084	0	662	20	19	0	37.1076	2.65957	2.2646
AMG1b	426	11.9161	0	406	16	4	0	22.7578	2.12766	0.476758
AMG2	268	7.4965	0	122	109	37	0	6.83857	14.4947	4.41001
AMG3	368	10.2937	1	332	29	6	0.5	18.6099	3.85638	0.715137
AMG4a	225	6.29371	0	20	97	108	0	1.12108	12.8989	12.8725
AMG4b	417	11.6643	0	17	175	225	0	0.952915	23.2713	26.8176
pMG	115	3.21678	1	103	9	2	0.5	5.77354	1.19681	0.238379
BAM	33	0.923077	22	10	0	1	11	0.560538	0	0.11919
iBAM	226	6.32168	0	9	88	129	0	0.504484	11.7021	15.3754
T Cell	91	2.54545	2	11	22	56	1	0.616592	2.92553	6.67461
DC	55	1.53846	2	27	16	10	1	1.51345	2.12766	1.1919
Total	3575	100	200	1784	752	839	100	100	100	100

### Sheet: Astro
Cluster	Number	Freq	Naive	5dpl	10dpl	20dpl	Naive_%	5dpl_%	10dpl_%	20dpl_%
Astro1	849	11.7639	826	17	2	4	28.8408	1.69323	0.157853	0.192123
Astro2	2041	28.2804	2032	4	5	0	70.9497	0.398406	0.394633	0
iAstro1a	1135	15.7268	2	360	355	418	0.0698324	35.8566	28.0189	20.0768
iAstro1b	59	0.817514	4	6	21	28	0.139665	0.59761	1.65746	1.34486
DA-Astro	346	4.79424	0	17	70	259	0	1.69323	5.52486	12.44
pAstro1	56	0.775946	0	38	7	11	0	3.78486	0.552486	0.528338
iAstro2a	2319	32.1325	0	458	681	1180	0	45.6175	53.749	56.6763
iAstro2b	313	4.33698	0	13	122	178	0	1.29482	9.62904	8.54947
iAstro2c	92	1.27477	0	91	1	0	0	9.06375	0.0789266	0
IFN-R	7	0.0969932	0	0	3	4	0	0	0.23678	0.192123
Total	7217	100	2864	1004	1267	2082	100	100	100	100

### Sheet: Vascular
Cluster	Number	Freq	Naive	5dpl	10dpl	20dpl	Naive_%	5dpl_%	10dpl_%	20dpl_%
Fibro. 1	1126	20.5212	40	320	481	285	3.00526	30.4472	30.3088	18.7747
Fibro. 2	680	12.3929	138	46	318	178	10.3681	4.37678	20.0378	11.726
Fibro. 3	459	8.36523	132	30	124	173	9.91736	2.85442	7.81348	11.3966
Fibro. 4	725	13.213	187	31	244	263	14.0496	2.94957	15.3749	17.3254
EA-Fibro. 1	176	3.20758	0	172	4	0	0	16.3654	0.252048	0
pEA-Fibro. 1	91	1.65847	0	84	7	0	0	7.99239	0.441084	0
EA-Fibro. 4	133	2.42391	0	106	11	16	0	10.0856	0.693132	1.05402
Endo. 1a	123	2.24166	32	7	35	49	2.40421	0.666032	2.20542	3.22793
Endo. 1b	250	4.55622	48	81	52	69	3.60631	7.70695	3.27662	4.54545
Endo. 2	849	15.4729	303	122	178	246	22.7648	11.608	11.2161	16.2055
Peri.	266	4.84782	118	28	55	65	8.86551	2.66413	3.46566	4.28195
Epend.	566	10.3153	326	20	62	158	24.4929	1.90295	3.90674	10.4084
SMC	43	0.78367	7	4	16	16	0.52592	0.38059	1.00819	1.05402
Total	5487	100	1331	1051	1587	1518	100	100	100	100

### Sheet: Nonlesion
Broad Cells
Cluster	Number	Freq	NL_5dpl	NL_10dpl	NL_20dpl	NL_5dpl_%	NL_10dpl_%	NL_20dpl_%
Neuron	6792	28.8923	2051	2841	1900	31.0334	29.9715	25.6065
Vascular	890	3.78595	312	293	285	4.72084	3.09104	3.84097
Astro	4409	18.7553	1248	1583	1578	18.8833	16.7001	21.2668
Immune	464	1.9738	118	109	237	1.78544	1.14991	3.19407
OLC	10953	46.5926	2880	4653	3420	43.5769	49.0875	46.0916
Total	23508	100	6609	9479	7420	100	100	100
Oligodendrocytes	Number	Freq	NL_5dpl	NL_10dpl	NL_20dpl	NL_5dpl_%	NL_10dpl_%	NL_20dpl_%
pOPC	15	0.13947	3	7	5	0.106572	0.153106	0.148456
OPC	11	0.102278	10	0	1	0.35524	0	0.0296912
COP	80	0.74384	28	29	23	0.994671	0.634296	0.682898
NFOL	99	0.920502	13	58	28	0.461812	1.26859	0.831354
MFOL	53	0.492794	16	14	23	0.568384	0.306212	0.682898
MOL2/3	5	0.04649	2	0	3	0.071048	0	0.0890736
MOL5/6	3	0.027894	0	0	3	0	0	0.0890736
iOPC	480	4.46304	121	197	162	4.2984	4.30884	4.80998
iMOL1-6	533	4.95583	121	65	347	4.2984	1.4217	10.3029
iMOL2/3	4726	43.9424	1455	1843	1428	51.6874	40.3106	42.399
iMOL5/6	4431	41.1994	983	2213	1235	34.9201	48.4033	36.6686
DA-MOLa	8	0.074384	5	1	2	0.17762	0.0218723	0.0593824
DA-MOLb	311	2.89168	58	145	108	2.06039	3.17148	3.20665
Total	10755	100	2815	4572	3368	100	100	100
Immune Cells	Number	Freq	NL_5dpl	NL_10dpl	NL_20dpl	NL_5dpl_%	NL_10dpl_%	NL_20dpl_%
HMG	2	0.680272	2	0	0	2.12766	0	0
iHMG	219	74.4898	88	5	126	93.617	55.5556	65.9686
AMG1b	1	0.340136	1	0	0	1.06383	0	0
AMG2	5	1.70068	1	1	3	1.06383	11.1111	1.57068
AMG3	3	1.02041	0	0	3	0	0	1.57068
AMG4a	24	8.16327	2	2	20	2.12766	22.2222	10.4712
AMG4b	27	9.18367	0	0	27	0	0	14.1361
pMG	4	1.36054	0	0	4	0	0	2.09424
iBAM	5	1.70068	0	1	4	0	11.1111	2.09424
T Cell	3	1.02041	0	0	3	0	0	1.57068
DC	1	0.340136	0	0	1	0	0	0.52356
Total	294	100	94	9	191	100	100	100
Astrocytes	Number	Freq	NL_5dpl	NL_10dpl	NL_20dpl	NL_5dpl_%	NL_10dpl_%	NL_20dpl_%
Astro1	10	0.258799	10	0	0	0.887311	0	0
Astro2	6	0.15528	3	0	3	0.266193	0	0.217391
iAstro1a	825	21.3509	258	272	295	22.8926	20.0442	21.3768
iAstro1b	3	0.0776398	1	0	2	0.0887311	0	0.144928
DA-Astro	134	3.46791	13	39	82	1.1535	2.87399	5.94203
pAstro1	4	0.10352	0	0	4	0	0	0.289855
iAstro2a	2436	63.0435	717	888	831	63.6202	65.4385	60.2174
iAstro2b	443	11.4648	124	156	163	11.0027	11.4959	11.8116
IFN-R	3	0.0776398	1	2	0	0.0887311	0.147384	0
Total	3864	100	1127	1357	1380	100	100	100
Vascular and Mesenchymal Cells	Number	Freq	NL_5dpl	NL_10dpl	NL_20dpl	NL_5dpl_%	NL_10dpl_%	NL_20dpl_%
Fibro. 1	11	1.55148	1	7	3	0.390625	3.07018	1.33333
Fibro. 3	8	1.12835	1	3	4	0.390625	1.31579	1.77778
Fibro. 4	42	5.92384	9	18	15	3.51562	7.89474	6.66667
EA-Fibro. 4	4	0.564175	0	0	4	0	0	1.77778
Endo. 1a	4	0.564175	2	2	0	0.78125	0.877193	0
Endo. 1b	69	9.73202	18	24	27	7.03125	10.5263	12
Endo. 2	208	29.3371	75	68	65	29.2969	29.8246	28.8889
Peri.	127	17.9126	38	37	52	14.8438	16.2281	23.1111
Epend.	231	32.5811	109	69	53	42.5781	30.2632	23.5556
SMC	5	0.705219	3	0	2	1.17188	0	0.888889
Total	709	100	256	228	225	100	100	100
