## Supplemental Table S3 for "Dissecting the evolving cellular landscape of a remyelinating microenvironment"

### Sheet: WAM
Genes (Top 100 WAM genes acquired from Safaiyan et al., 2017, Hou et al., 2023. Used to generate the WAM score)
Spp1
Lgals3
Lpl
Ccl3
Ccl4
Fabp5
Lyz2
Apoe
Mmp12
Prdx1
Cstb
Fth1
Cd74
Ftl1
Cst7
Cybb
Capg
Vim
Mif
Anxa5
Cd63
Aldoa
Pkm
Cd52
Crip1
Itgax
Gpnmb
Igf1
Cxcl16
Cxcl13
Cxcl14
Gapdh
Fxyd5
Ccl6
Tpi1
Ass1
Pgk1
Aplp2
Pld3
Ctsb
Tmsb10
Fam20c
Ms4a7
Emp3
Axl
Cox6a2
Hmox1
Wfdc17
Gnas
Glipr1
Ch25h
Cd9
Ldha
Ccl9
Ctsd
Rhoc
Csf1
Tpm4
H2-Aa
Pgam1
Rps2
Myl6
Ank
H2-Ab1
Vat1
Ctsz
Cd72
Il1rn
Txn1
H2-D1
Rpsa
Pianp
Fn1
Plaur
Hsp90ab1
Bcl2a1b
Cd68
Flt1
Rab7b
Gpi1
Rpl41
Rap2b
Sh3bgrl3
Gng5
Nme1
Lipa
Anxa2
Atox1
Il4i1
Adssl1
Cpd
Postn
Cotl1
Atf3
Npm1
Nceh1
Myo1e
Gm1673
Iqgap1
Npc2

### Sheet: DAM
Genes (Top 71 DAM genes acquired from Keren-Shaul et al., 2017, Hou et al., 2023. Used to generate the DAM score)
Acaca
Adarb1
Ank
Apbb2
Apobec1
Apoe
Arhgap24
Asb10
Axl
B2m
Baiap2l2
Bcl2a1b
C030034L19Rik
Cacna1a
Ccl3
Ccl4
Ccl6
Cd63
Cd68
Cd74
Cd9
Ch25h
Cpeb2
Crlf2
Csf1
Cst7
Ctnna3
Ctsb
Ctsd
Ctsl
Ctsz
Dgkz
Etl4
Fgf13
Fnip2
Gcnt2
Gm26917
H2-D1
H2-K1
Hif1a
Ifi204
Igf1
Itgax
Kcnj2
Lgals3bp
Lilrb4a
Lpl
Lyst
Lyz2
Mamdc2
Myo1e
Myo5a
Nrp1
Oasl2
Olfr110
Olfr111
Plaur
Plekha1
Plekhm2
Rftn1
Serpine2
Slc25a25
St8sia6
Tmem163
Tnfsf8
Tpd52
Trem2
Tyrobp
Usp12
Vps13c
Xylt1

### Sheet: Necroptosis
Genes (16 genes acquired from Lloyd et al., 2019. Used to generate the Necroptosis score)
Tnfsf10
Jak2
Birc5
Rcan1
Tnfrsf1b
Msra
Slamf7
Gadd45a
Socs1
Bcl3
Ppm1d
Comp
Ripk3
Mlkl
Ripk1
Cd68

### Sheet: SenMayo
Genes (113 genes acquired from Saul et al., 2022 that were expressed in our dataset. Used to calculate the SenMayo score)
Acvr1b
Ang
Angpt1
Angptl4
Areg
Axl
Bex3
Bmp2
Bmp6
C3
Ccl1
Ccl2
Ccl20
Ccl24
Ccl26
Ccl3
Ccl4
Ccl5
Ccl7
Ccl8
Cd55
Cd9
Csf1
Csf2
Csf2rb
Ctnnb1
Ctsb
Cxcl1
Cxcl10
Cxcl12
Cxcl16
Cxcl2
Cxcl3
Cxcr2
Dkk1
Edn1
Egf
Egfr
Ereg
Esm1
Ets2
Fas
Fgf1
Fgf2
Fgf7
Gdf15
Gem
Gmfg
Hgf
Hmgb1
Icam1
Igf1
Igfbp1
Igfbp2
Igfbp3
Igfbp4
Igfbp5
Igfbp6
Igfbp7
Il10
Il15
Il18
Il1a
Il1b
Il2
Il6
Il6st
Il7
Inha
Iqgap2
Itga2
Itpka
Mmp10
Mmp12
Mmp13
Mmp14
Mmp2
Mmp3
Mmp9
Pappa
Plat
Plau
Jun
Lcp1
Mif
Nap1l4
Nrg1
Pecam1
Pgf
Pigf
Plaur
Ptbp1
Ptger2
Ptges
Rps6ka5
Scamp4
Selplg
Sema3f
Serpine1
Serpine2
Spp1
Spx
Timp2
Tnf
Tnfrsf11b
Tnfrsf1a
Tnfrsf1b
Tubgcp2
Vegfa
Vegfc
Vgf
Wnt16
Wnt2
